# The consequences of variant calling decisions in secondary analyses of cancer genomics data

**DOI:** 10.1101/2020.01.29.924860

**Authors:** Carlos García-Prieto, Francisco Martínez-Jiménez, Alfonso Valencia, Eduard Porta-Pardo

## Abstract

The analysis of cancer genomes provides fundamental information about its aetiology, the processes driving cell transformation or potential treatments. The first crucial step in the analysis of any tumor genome is the identification of somatic genetic variants that cancer cells have acquired during their evolution. For that purpose, a wide range of somatic variant callers have been developed in recent years. While there have been some efforts to benchmark somatic variant calling tools and strategies, the extent to which variant calling decisions impact the results of downstream analyses of tumor genomes remains unknown.

Here we present a study to elucidate whether different variant callers (MuSE, MuTect2, SomaticSniper, VarScan2) and strategies to combine them (Consensus and Union) lead to different results in these three important downstream analyses of cancer genomics data: identification of cancer driver genes, quantification of mutational signatures and detection of clinically actionable variants. To this end, we tested how the results of these three analyses varied depending on the somatic mutation caller in five different projects from The Cancer Genome Atlas (TCGA). Our results show that variant calling decisions have a significant impact on these downstream analyses, creating important differences in driver genes identification and mutational processes attribution among variant call sets, as well as in the detection of clinically actionable targets. More importantly, it seems that Consensus, a very widely used strategy by the research community, is not the optimal strategy, as it can lead to the loss of some cancer driver genes and actionable mutations. On the other hand, the Union seems to be a legit strategy for some downstream analyses with a robust performance overall.
