## Supplemental Table 1 for "The consequences of variant calling decisions in secondary analyses of cancer genomics data"

### Sheet: PRAD
Cancer_Driver_Gene	Cancer	SomaticSniper+intOGen	Consensus+intOGen	MuSE+intOGen	VarScan2+intOGen	MuTect2+intOGen	Union+intOGen	intOGen_Truthset	MC3_Truthset
A1CF	PRAD	1	1	1	0	0	0	0	0
ADAD2	PRAD	0	0	0	1	0	0	0	0
ADAMTS20	PRAD	1	0	0	0	0	0	0	0
ADGRB3	PRAD	0	1	0	0	0	0	0	0
AGAP4	PRAD	0	0	0	1	0	0	0	0
AKT1	PRAD	1	1	0	1	1	1	1	1
AKT3	PRAD	0	0	0	0	0	0	1	0
ALK	PRAD	0	0	0	0	0	0	1	0
ANAPC5	PRAD	0	0	0	0	0	1	0	0
ANO4	PRAD	0	0	0	1	0	0	0	0
ANOS1	PRAD	1	0	0	1	0	0	0	0
APC	PRAD	1	1	1	1	1	1	1	1
AR	PRAD	0	0	0	0	0	0	1	0
ARID1A	PRAD	0	0	0	0	0	0	1	0
ASH1L	PRAD	1	0	1	1	0	0	0	0
ASTN1	PRAD	1	1	0	1	0	0	0	0
ASXL1	PRAD	0	0	0	0	0	0	1	0
ATM	PRAD	1	1	1	1	1	1	1	0
BRAF	PRAD	1	1	1	1	1	1	1	1
BRCA2	PRAD	0	0	0	0	0	0	1	0
BRD4	PRAD	0	0	0	0	0	0	1	0
CASZ1	PRAD	0	0	0	1	0	0	1	0
CD5L	PRAD	0	1	1	1	0	1	0	0
CDK12	PRAD	1	1	1	1	1	1	1	0
CDKN1B	PRAD	0	0	0	0	0	0	1	0
CHD5	PRAD	0	0	1	0	0	0	0	0
CNOT3	PRAD	0	0	0	0	0	0	1	0
COL11A1	PRAD	0	0	0	1	0	0	0	0
COL5A3	PRAD	0	0	0	1	0	0	0	0
CSMD3	PRAD	1	1	1	1	1	1	0	0
CTNNB1	PRAD	0	0	0	1	1	1	1	1
CUL3	PRAD	1	1	1	1	1	1	1	0
DAPK1	PRAD	1	0	0	1	0	0	0	0
DCAF12L2	PRAD	0	0	0	0	0	0	1	0
DCC	PRAD	1	0	0	0	0	0	0	0
DDR2	PRAD	1	1	0	0	0	0	0	0
DNAH5	PRAD	0	0	0	1	0	0	0	0
DNMT3A	PRAD	0	0	0	0	0	0	1	0
EHD2	PRAD	0	0	0	0	0	0	1	0
EIF1AX	PRAD	0	0	0	0	0	0	1	0
ELOVL6	PRAD	1	1	1	1	0	0	0	0
EP300	PRAD	0	0	1	0	0	0	0	0
EPHA3	PRAD	0	0	0	0	0	0	1	0
EPS15	PRAD	0	0	0	0	0	0	1	0
ERBB3	PRAD	0	1	0	1	1	1	1	0
ERBB4	PRAD	1	0	0	0	0	0	0	0
ERG	PRAD	0	0	0	0	0	0	1	0
ETV3	PRAD	0	0	0	1	0	0	0	0
FAM174B	PRAD	0	0	0	0	0	0	1	0
FAT1	PRAD	0	0	0	0	0	0	1	0
FAT3	PRAD	0	0	0	0	0	0	1	0
FAT4	PRAD	0	0	0	0	0	0	1	0
FGFR1	PRAD	0	0	0	0	0	0	1	0
FOXA1	PRAD	1	1	1	1	1	1	1	1
FOXP1	PRAD	0	0	1	0	0	0	1	0
FRYL	PRAD	0	0	0	1	0	0	0	0
GIGYF2	PRAD	1	0	0	0	0	0	0	0
GNRHR	PRAD	1	1	1	0	0	0	0	0
GRIA1	PRAD	1	1	0	0	0	0	0	0
GRM1	PRAD	1	0	1	1	0	0	0	0
HERC1	PRAD	1	0	0	0	0	0	0	0
HOXB13	PRAD	0	1	1	1	0	0	0	0
HRAS	PRAD	1	1	1	1	1	1	1	1
HSP90AA1	PRAD	1	1	0	1	0	0	0	0
IDH1	PRAD	1	1	1	1	1	1	1	1
IFT122	PRAD	0	0	0	1	0	0	0	0
JAK1	PRAD	0	0	0	0	0	0	1	0
KAT6A	PRAD	0	0	0	0	0	0	1	0
KAT6B	PRAD	0	0	0	0	0	0	1	0
KDM6A	PRAD	1	1	1	1	1	1	1	1
KIF13A	PRAD	1	0	0	0	0	0	0	0
KMT2A	PRAD	0	0	0	0	0	0	1	0
KMT2C	PRAD	1	1	1	1	1	1	1	0
KMT2D	PRAD	1	1	1	1	1	1	1	1
KPNA1	PRAD	0	0	1	1	0	0	0	0
KRAS	PRAD	0	0	0	0	0	0	1	0
LAMA3	PRAD	0	0	0	0	0	1	0	0
LRP1B	PRAD	0	0	0	0	1	1	1	0
LZTR1	PRAD	0	0	0	0	0	0	1	0
MECOM	PRAD	1	1	1	1	1	1	1	0
MED12	PRAD	1	1	1	1	1	1	1	1
MTF1	PRAD	1	0	0	0	0	0	0	0
MUT	PRAD	0	0	0	1	0	0	0	0
MYH11	PRAD	0	0	0	0	1	0	1	0
MYH9	PRAD	0	0	0	1	0	0	0	0
NCOR1	PRAD	0	0	0	0	0	0	1	0
NCOR2	PRAD	0	0	0	0	0	0	1	0
NOTCH2	PRAD	0	0	0	0	0	0	1	0
NRAS	PRAD	0	0	0	0	0	0	1	0
OBSCN	PRAD	1	0	1	1	0	0	0	0
OR4P4	PRAD	1	0	1	1	0	0	0	0
PCDH10	PRAD	0	0	0	1	0	0	0	0
PCDHB7	PRAD	1	1	0	1	0	0	0	0
PCSK2	PRAD	1	0	1	0	0	0	0	0
PFKFB1	PRAD	1	0	0	0	0	0	0	0
PIK3CA	PRAD	1	1	1	1	1	1	1	1
PIK3CB	PRAD	0	0	0	0	0	0	1	0
PIWIL1	PRAD	1	1	1	1	0	0	0	0
PLCB4	PRAD	0	1	1	1	1	1	0	0
PMS2	PRAD	0	0	0	0	0	0	1	0
PRDM1	PRAD	0	0	0	0	0	0	1	0
PREX2	PRAD	0	0	0	0	0	0	1	0
PSG4	PRAD	0	0	1	0	0	0	0	0
PTEN	PRAD	1	1	1	1	1	1	1	1
PTPRC	PRAD	1	0	0	0	0	0	0	0
PTPRD	PRAD	0	0	0	0	0	0	1	0
RANBP2	PRAD	0	0	0	0	0	0	1	0
RB1	PRAD	0	0	0	0	0	0	1	0
RBFOX1	PRAD	0	0	0	0	0	0	1	0
RHOA	PRAD	0	1	1	1	1	1	1	0
RNF213	PRAD	1	0	0	0	1	0	1	0
RNF43	PRAD	0	0	0	1	1	1	1	0
ROBO2	PRAD	0	1	1	1	1	1	0	0
RUNX1T1	PRAD	0	0	0	0	0	0	1	0
RYR1	PRAD	0	0	0	1	0	0	0	0
RYR2	PRAD	0	0	1	0	0	0	0	0
SCN1A	PRAD	0	1	1	1	0	0	0	0
SETD2	PRAD	0	0	0	0	1	1	1	0
SF3B1	PRAD	0	0	0	0	0	0	1	0
SMAD4	PRAD	1	0	0	0	0	1	1	0
SMARCA1	PRAD	1	0	1	1	1	1	1	0
SOX21	PRAD	0	0	0	0	0	0	1	0
SPEN	PRAD	0	0	0	0	0	0	1	0
SPOP	PRAD	1	1	1	1	1	1	1	1
SPTA1	PRAD	0	1	1	0	0	0	0	0
SSPO	PRAD	0	0	0	1	0	0	0	0
STAB2	PRAD	0	0	0	1	0	0	0	0
STRN	PRAD	0	0	0	0	0	0	1	0
SUZ12	PRAD	0	0	0	0	0	0	1	0
TMEM132B	PRAD	0	0	1	1	0	0	0	0
TMPRSS2	PRAD	0	0	0	0	1	0	0	0
TP53	PRAD	1	1	1	1	1	1	1	1
TP53BP1	PRAD	0	0	0	0	0	1	0	0
TRIM24	PRAD	0	0	0	0	0	0	1	0
TTN	PRAD	0	0	0	1	0	0	0	0
U2AF1	PRAD	0	0	0	0	0	0	1	0
USP6	PRAD	0	0	0	0	0	0	1	0
VPS52	PRAD	1	0	0	1	0	0	0	0
XPO1	PRAD	0	0	0	0	0	0	1	0
ZBTB16	PRAD	0	0	0	0	0	0	1	0
ZFHX3	PRAD	1	1	1	1	1	1	1	0
ZMYM3	PRAD	1	1	1	1	1	1	0	1
ZNF429	PRAD	0	0	0	0	0	0	1	0
Total	PRAD	50	39	44	62	33	35	82	15

### Sheet: ACC
Cancer_Driver_Gene	Cancer	SomaticSniper+intOGen	Consensus+intOGen	MuSE+intOGen	VarScan2+intOGen	MuTect2+intOGen	Union+intOGen	intOGen_Truthset	MC3_Truthset
A2ML1	ACC	0	1	0	0	0	0	0	0
ABCC11	ACC	0	0	0	1	0	0	0	0
ADAM33	ACC	0	0	0	0	0	1	0	0
ADAMTS2	ACC	0	0	0	1	0	0	0	0
ADGRV1	ACC	0	0	0	0	1	0	0	0
AKAP8	ACC	0	0	0	1	1	0	0	0
ANK2	ACC	0	0	0	0	1	0	0	0
ARHGEF40	ACC	1	1	1	1	1	1	0	0
ASXL3	ACC	1	1	0	1	0	1	0	0
ATM	ACC	0	0	0	0	0	1	0	0
ATRX	ACC	1	1	1	1	1	1	1	1
BCOR	ACC	0	0	0	0	1	1	1	0
BEGAIN	ACC	0	0	0	0	0	1	0	0
C12orf65	ACC	0	0	0	0	1	1	0	0
C1orf87	ACC	0	1	0	1	0	0	0	0
CACNA1H	ACC	1	0	0	1	0	0	0	0
CASR	ACC	0	0	0	1	0	0	0	0
CLTB	ACC	0	0	0	0	0	1	0	0
CMYA5	ACC	0	0	0	1	0	1	0	0
CNTNAP5	ACC	0	1	0	1	0	0	0	0
COL5A1	ACC	0	0	0	0	1	0	0	0
CRIM1	ACC	0	0	0	0	0	1	0	0
CRYBG1	ACC	0	0	0	1	0	1	0	0
CTNNB1	ACC	1	1	1	1	1	1	1	1
CYFIP2	ACC	0	0	0	1	0	0	0	0
CYP2U1	ACC	0	0	0	1	1	0	0	0
DAXX	ACC	0	0	1	1	0	1	1	0
DDX18	ACC	0	0	0	1	0	0	0	0
DMAP1	ACC	0	0	0	1	0	0	0	0
DNAH10	ACC	0	0	0	0	1	0	0	0
DNAH11	ACC	0	0	0	1	0	0	0	0
DSC2	ACC	0	1	0	0	0	0	0	0
DTHD1	ACC	0	0	0	1	0	0	0	0
ETV1	ACC	0	0	0	0	0	1	0	0
EXD2	ACC	0	0	0	1	0	0	0	0
EYS	ACC	1	1	1	1	0	1	0	0
FAT1	ACC	0	0	1	0	1	0	0	0
FAT3	ACC	0	0	1	0	0	0	0	0
FAT4	ACC	1	1	1	1	1	1	1	0
FBN2	ACC	0	1	0	1	0	1	0	0
FBXW4	ACC	0	0	0	1	0	0	0	0
FLT4	ACC	1	0	0	1	0	1	0	0
FRMD8	ACC	0	0	0	1	0	1	0	0
GNAS	ACC	1	1	1	1	1	1	1	0
GOLGA4	ACC	0	0	1	0	1	0	0	0
GRM1	ACC	0	1	0	1	0	1	0	0
GRM3	ACC	0	1	1	0	0	0	0	0
HIVEP1	ACC	1	1	0	1	0	1	0	0
HSPG2	ACC	0	0	0	0	1	1	0	0
HUWE1	ACC	0	0	0	1	0	0	0	0
IL20RB	ACC	0	1	1	1	0	1	0	0
IRX4	ACC	1	1	0	1	0	0	0	0
ITIH1	ACC	0	0	0	1	0	1	0	0
KCNH7	ACC	0	0	0	1	0	0	0	0
KMT2A	ACC	1	1	1	1	1	0	1	0
KMT2C	ACC	1	1	1	1	1	0	0	0
LAMA1	ACC	0	1	1	0	1	0	0	0
LRP1	ACC	0	0	1	0	1	0	0	0
LRRD1	ACC	1	1	0	1	1	0	0	0
MED23	ACC	0	0	0	1	0	0	0	0
MEN1	ACC	1	0	1	1	1	1	1	1
MUC16	ACC	1	1	1	1	0	0	0	0
MUC4	ACC	1	0	0	0	0	1	0	0
MXRA5	ACC	1	0	0	1	0	1	0	0
MYLK	ACC	1	0	0	1	0	0	0	0
NF1	ACC	1	1	0	1	1	1	1	0
NLGN4X	ACC	0	0	0	1	1	0	0	0
NLN	ACC	0	1	0	0	0	0	0	0
NOS3	ACC	0	1	0	1	0	0	0	0
NSD1	ACC	0	1	1	0	0	0	0	0
OR5B12	ACC	0	1	0	1	1	0	0	0
PCDHA11	ACC	0	1	0	1	1	0	0	0
PKHD1	ACC	1	1	0	1	0	1	0	0
PLEC	ACC	1	0	0	1	1	0	0	0
PLEKHG6	ACC	0	0	1	0	0	0	0	0
POLE	ACC	1	1	1	1	1	1	0	0
POT1	ACC	1	1	0	0	0	0	0	0
PRKAR1A	ACC	1	1	1	1	1	1	1	1
RB1	ACC	1	1	1	1	1	1	1	0
RMDN1	ACC	1	1	0	1	1	1	0	0
SETBP1	ACC	1	1	1	1	1	1	1	0
SIGLEC5	ACC	0	0	0	1	0	0	0	0
SLC10A5	ACC	0	1	0	1	0	0	0	0
SLC4A11	ACC	0	0	0	1	0	0	0	0
SLCO4C1	ACC	0	0	0	0	1	0	0	0
SMARCAL1	ACC	0	0	1	0	0	0	0	0
SPATA31A3	ACC	0	0	0	0	0	1	0	0
SPATA31E1	ACC	1	1	0	1	0	1	0	0
STAB1	ACC	0	0	1	0	0	0	0	0
STAB2	ACC	0	0	0	1	0	0	0	0
TAF1	ACC	0	0	0	1	0	1	0	0
TENM3	ACC	1	1	1	1	0	1	0	0
TMEM132D	ACC	1	1	0	1	0	1	0	0
TNC	ACC	0	0	0	0	0	0	1	0
TP53	ACC	1	1	1	1	1	1	1	1
TRIOBP	ACC	0	0	0	1	0	1	0	0
TTN	ACC	0	1	0	1	0	0	0	0
UNC13C	ACC	0	1	0	1	0	1	0	0
ZEB2	ACC	0	1	1	1	1	1	0	0
ZNRF3	ACC	1	0	1	1	1	1	1	0
Total	ACC	33	43	30	69	36	46	15	5

### Sheet: BRCA
Cancer_Driver_Gene	Cancer	SomaticSniper+intOGen	Consensus+intOGen	MuSE+intOGen	VarScan2+intOGen	MuTect2+intOGen	Union+intOGen	intOGen_Truthset	MC3_Truthset
ABL2	BRCA	0	0	0	0	0	1	1	0
AFF3	BRCA	0	0	0	0	0	0	1	0
AKT1	BRCA	1	1	1	1	1	1	1	1
ALK	BRCA	0	0	0	0	0	0	1	0
ANK1	BRCA	0	0	0	1	0	0	0	0
APC	BRCA	0	1	0	0	0	0	0	0
ARHGEF12	BRCA	0	0	0	0	0	0	1	0
ARID1A	BRCA	1	1	1	1	1	1	1	1
ARID1B	BRCA	0	0	0	0	0	0	1	0
ASXL1	BRCA	0	0	0	0	0	0	1	0
ATM	BRCA	1	0	0	0	0	0	1	0
ATP9A	BRCA	0	0	0	1	0	0	0	0
BAP1	BRCA	0	0	0	0	0	0	1	0
BIRC6	BRCA	1	0	0	0	0	0	0	0
BRAF	BRCA	0	0	0	0	0	0	1	0
BRCA1	BRCA	1	0	0	1	1	1	1	1
BRCA2	BRCA	0	0	0	1	1	1	1	0
CACNA1D	BRCA	0	0	0	0	0	0	1	0
CASP8	BRCA	1	1	1	1	1	1	1	1
CBFB	BRCA	1	1	1	1	1	1	1	1
CDH1	BRCA	1	1	1	1	1	1	1	1
CDKN1B	BRCA	1	1	1	1	1	1	1	1
CDKN2A	BRCA	0	0	0	0	0	0	1	0
CHD4	BRCA	0	0	0	0	1	0	0	1
CLTC	BRCA	0	0	0	0	0	0	1	0
CREBBP	BRCA	0	0	0	0	0	0	1	0
CTCF	BRCA	1	1	1	1	1	1	1	1
CTNND2	BRCA	1	0	0	1	0	0	0	0
CUX1	BRCA	0	0	0	0	0	0	1	0
DAB1	BRCA	0	0	1	0	0	0	0	0
DDX3X	BRCA	0	0	0	0	0	0	1	0
DHX30	BRCA	0	0	0	1	0	0	0	0
DST	BRCA	0	0	0	1	0	1	0	0
EGFR	BRCA	0	0	0	0	0	0	1	0
EIF4A2	BRCA	1	1	1	1	1	1	0	0
ELN	BRCA	0	0	0	0	0	0	1	0
EP300	BRCA	0	1	0	0	0	0	0	0
EPAS1	BRCA	0	0	0	0	0	0	1	0
EPHA3	BRCA	0	0	0	0	0	0	1	0
ERBB2	BRCA	1	1	1	1	1	1	1	1
ERBB3	BRCA	1	1	1	1	0	0	1	0
ERBB4	BRCA	0	0	0	0	0	0	1	0
ESR1	BRCA	0	0	0	0	0	0	1	0
ETV1	BRCA	1	0	1	1	0	0	0	0
ETV5	BRCA	0	0	0	0	0	0	1	0
FAM25G	BRCA	0	0	0	1	0	0	0	0
FANCD2	BRCA	1	0	1	0	0	0	0	0
FAT1	BRCA	0	0	0	0	0	0	1	0
FAT3	BRCA	1	0	0	0	1	1	1	0
FAT4	BRCA	0	0	0	0	0	0	1	0
FBXW7	BRCA	1	1	1	1	1	1	1	1
FGFR2	BRCA	1	1	1	1	1	1	1	0
FOXA1	BRCA	1	1	1	1	1	1	1	1
GATA1	BRCA	0	0	0	0	0	0	1	0
GATA3	BRCA	1	1	1	1	1	1	1	1
GNAS	BRCA	0	0	0	0	0	0	1	0
GOLGA6L6	BRCA	0	0	0	1	0	0	0	0
GPS2	BRCA	0	0	0	0	0	0	0	1
GRIN2A	BRCA	1	1	0	1	0	0	1	0
HIST1H3B	BRCA	1	1	1	1	1	1	1	0
HOXC13	BRCA	0	0	0	0	0	0	1	0
HOXD13	BRCA	0	0	0	0	0	0	1	0
HRAS	BRCA	1	1	1	1	1	1	1	0
HSP90AA1	BRCA	0	0	0	0	0	0	1	0
ITPR1	BRCA	0	0	0	1	0	0	0	0
JAK1	BRCA	1	0	0	0	0	0	0	0
JAK2	BRCA	0	0	0	0	0	0	1	0
KAT6B	BRCA	0	0	0	0	0	0	1	0
KDM6A	BRCA	0	0	0	0	1	0	1	0
KIF1B	BRCA	1	1	1	0	0	0	0	0
KLF4	BRCA	0	0	1	0	0	0	1	0
KMT2A	BRCA	0	0	0	1	0	1	0	0
KMT2C	BRCA	1	1	1	1	1	1	1	1
KMT2D	BRCA	0	0	0	0	0	0	1	0
KRAS	BRCA	1	1	1	1	1	1	1	1
LIFR	BRCA	0	0	0	1	1	1	0	0
LRP1B	BRCA	0	0	0	0	0	0	1	0
MAP2K4	BRCA	1	1	1	1	1	1	1	1
MAP3K1	BRCA	1	1	1	1	1	1	1	1
MAX	BRCA	0	0	0	0	0	0	1	0
MDM4	BRCA	0	0	0	0	0	0	1	0
MED23	BRCA	1	1	1	0	0	0	0	0
MEN1	BRCA	0	0	0	0	0	0	1	0
MLLT10	BRCA	0	0	1	0	0	0	0	0
MTOR	BRCA	0	0	0	0	0	0	1	0
MUC4	BRCA	1	0	1	1	0	1	0	0
MYH11	BRCA	0	0	0	0	0	0	1	0
MYH9	BRCA	1	1	0	1	0	0	1	0
MYO5A	BRCA	0	0	0	0	0	0	1	0
NCOA1	BRCA	0	0	0	0	0	0	1	0
NCOA6	BRCA	0	1	1	0	0	0	0	0
NCOR1	BRCA	1	1	1	1	1	1	1	1
NCOR2	BRCA	0	0	0	0	0	0	1	0
NF1	BRCA	0	1	1	1	1	1	1	1
NIN	BRCA	0	0	0	0	0	0	1	0
NLRP2	BRCA	0	0	0	1	0	0	0	0
NONO	BRCA	0	0	0	0	0	0	1	0
NOTCH2	BRCA	0	0	0	0	0	0	1	0
NTRK1	BRCA	0	0	0	0	0	0	1	0
NUMA1	BRCA	0	0	0	0	0	0	1	0
PDGFRB	BRCA	0	0	0	0	0	0	1	0
PIK3CA	BRCA	1	1	1	1	1	1	1	1
PIK3R1	BRCA	1	1	1	1	1	1	1	1
PLAG1	BRCA	0	0	0	0	0	0	1	0
POLD1	BRCA	0	0	0	0	0	0	1	0
POM121	BRCA	0	0	0	1	0	0	0	0
PPARG	BRCA	0	0	1	0	0	0	0	0
PREX2	BRCA	1	1	0	1	1	1	1	0
PTEN	BRCA	1	1	1	1	1	1	1	1
PTPN13	BRCA	0	0	0	0	0	0	1	0
PTPRD	BRCA	0	0	0	0	0	0	1	1
RB1	BRCA	1	1	1	1	1	1	1	1
RGS7	BRCA	1	1	1	1	1	1	1	0
RHOA	BRCA	0	0	1	0	0	0	0	0
RHPN2	BRCA	0	0	0	0	0	0	1	0
RUNX1	BRCA	1	1	1	1	1	1	1	1
SALL4	BRCA	0	0	0	0	0	0	1	0
SETDB1	BRCA	0	0	0	0	1	0	0	0
SF3B1	BRCA	1	1	1	1	1	1	1	1
SLC26A9	BRCA	0	0	1	0	0	0	0	0
SMAD2	BRCA	0	0	0	0	0	0	1	0
SMAD4	BRCA	0	1	1	0	1	1	1	0
SMARCD1	BRCA	0	0	0	0	0	0	1	0
SPEN	BRCA	0	0	0	1	1	0	1	0
TBX3	BRCA	1	1	0	1	1	1	1	1
TLR4	BRCA	0	0	1	1	0	0	0	0
TP53	BRCA	1	1	1	1	1	1	1	1
USP6	BRCA	0	0	0	0	0	0	1	0
VPS13C	BRCA	0	0	0	0	0	1	0	0
WSCD2	BRCA	0	0	0	0	0	1	0	0
ZBTB16	BRCA	0	0	0	0	0	0	1	0
ZFHX3	BRCA	0	0	0	0	0	0	1	0
ZNF841	BRCA	0	0	0	1	0	0	0	0
ZXDB	BRCA	0	0	0	0	0	0	1	0
Total	BRCA	44	40	44	53	40	42	99	29

### Sheet: UCEC
Cancer_Driver_Gene	Cancer	SomaticSniper+intOGen	Consensus+intOGen	MuSE+intOGen	VarScan2+intOGen	MuTect2+intOGen	Union+intOGen	intOGen_Truthset	MC3_Truthset
ABL1	UCEC	0	0	1	0	1	0	1	0
ABL2	UCEC	0	0	1	1	1	1	1	0
ACVR1	UCEC	1	1	1	1	1	1	1	1
ACVR2A	UCEC	0	0	0	1	1	1	1	0
AKT1	UCEC	1	1	1	1	1	1	1	1
ARHGAP35	UCEC	1	0	1	0	0	1	1	1
ARID1A	UCEC	1	1	1	1	1	1	1	1
ARID1B	UCEC	0	0	0	1	0	0	0	0
ARID2	UCEC	0	0	0	1	1	0	0	0
ARID5B	UCEC	0	0	0	0	0	0	0	1
ATF7IP	UCEC	0	0	0	0	0	0	1	1
ATM	UCEC	1	1	1	0	0	1	1	1
ATR	UCEC	0	0	0	0	0	0	1	1
BCOR	UCEC	1	1	1	1	1	1	1	1
BIRC6	UCEC	0	0	0	0	0	0	1	0
BMF	UCEC	0	0	1	0	0	0	0	0
BRAF	UCEC	0	1	1	1	1	1	1	0
CASP10	UCEC	0	0	1	0	0	1	0	0
CCND1	UCEC	1	1	1	1	1	1	1	1
CDH11	UCEC	0	0	0	0	1	0	0	0
CHD3	UCEC	0	0	0	0	0	0	0	1
CHD4	UCEC	1	1	1	1	1	1	1	1
CSMD3	UCEC	1	1	1	1	0	0	0	0
CTCF	UCEC	1	1	1	1	1	1	1	1
CTNNB1	UCEC	1	1	1	1	1	1	1	1
CTNND1	UCEC	0	0	0	0	1	1	0	1
CUX1	UCEC	0	0	0	0	0	1	1	0
DDX3X	UCEC	0	1	1	0	0	0	0	0
DICER1	UCEC	1	1	1	1	1	1	1	1
EIF1AX	UCEC	1	1	1	1	1	1	1	0
EP300	UCEC	0	0	0	0	0	0	0	1
ERBB2	UCEC	1	1	1	1	1	1	0	1
ERBB3	UCEC	1	1	1	1	1	1	1	1
ESR1	UCEC	1	1	1	1	1	1	1	0
FAT1	UCEC	0	0	1	0	1	1	1	1
FAT4	UCEC	1	0	0	0	0	0	0	0
FBXW7	UCEC	1	1	1	1	1	1	1	1
FGFR2	UCEC	1	1	1	1	1	1	1	1
FLNA	UCEC	0	0	1	0	0	0	0	0
FOXA2	UCEC	1	0	1	0	0	1	1	1
GOLGA6L22	UCEC	0	0	0	0	0	1	0	0
GOLGA6L6	UCEC	0	0	0	0	0	1	0	0
HOXA11	UCEC	0	0	0	0	0	1	1	0
ING1	UCEC	1	0	1	0	0	1	1	0
INPPL1	UCEC	0	0	1	0	0	1	0	1
JAK1	UCEC	0	0	0	1	1	1	1	0
JAK3	UCEC	1	0	0	0	0	0	0	0
KANSL1	UCEC	1	0	1	0	0	0	0	1
KIFC1	UCEC	0	0	0	0	0	0	1	0
KMT2B	UCEC	1	0	1	0	0	1	0	1
KMT2C	UCEC	1	0	0	1	0	1	1	1
KMT2D	UCEC	1	1	1	1	1	1	1	0
KRAS	UCEC	1	1	1	1	1	1	1	1
LSM14A	UCEC	0	0	0	0	0	1	0	0
LZTR1	UCEC	0	0	0	1	0	0	1	0
MAP3K1	UCEC	0	1	0	1	1	1	1	1
MAX	UCEC	1	1	1	1	1	1	1	1
MECOM	UCEC	1	1	1	1	1	1	1	0
MED12	UCEC	1	1	1	0	0	0	0	0
METAP1	UCEC	1	0	1	0	0	1	0	0
MGA	UCEC	1	0	1	0	0	1	0	0
MSH6	UCEC	0	0	0	0	0	0	0	1
MTOR	UCEC	0	0	1	0	1	1	1	0
MUC16	UCEC	0	0	0	0	1	1	0	0
MUC4	UCEC	1	0	0	0	0	0	0	0
MYC	UCEC	1	0	0	0	0	0	0	0
MYCN	UCEC	1	1	1	1	1	1	1	1
MYO10	UCEC	0	0	1	0	0	1	0	0
NFE2L2	UCEC	1	1	1	1	1	1	1	1
NMNAT3	UCEC	0	0	0	0	0	1	0	0
NOTCH1	UCEC	0	0	0	0	0	0	1	0
NRAS	UCEC	1	1	1	1	1	1	1	1
NSD1	UCEC	0	0	0	0	1	1	1	0
OR14K1	UCEC	0	0	0	0	0	1	0	0
OR2M7	UCEC	1	0	1	0	0	0	0	0
PBRM1	UCEC	0	1	1	1	1	1	1	1
PDS5B	UCEC	0	0	0	0	0	0	0	1
PIK3CA	UCEC	1	1	1	1	1	1	1	1
PIK3R1	UCEC	1	1	1	1	1	1	1	1
PIK3R2	UCEC	1	0	1	0	0	0	0	1
POLE	UCEC	0	0	0	0	0	0	1	0
POLQ	UCEC	0	0	0	0	0	0	1	0
POT1	UCEC	0	0	0	0	0	0	1	0
PPP2R1A	UCEC	1	1	1	1	1	1	1	1
PTEN	UCEC	1	1	1	1	1	1	1	1
RB1	UCEC	1	1	1	1	1	1	1	1
RBM39	UCEC	1	0	1	0	0	1	1	0
RNF213	UCEC	0	0	0	0	0	0	1	0
RNF43	UCEC	0	0	0	1	1	1	1	0
RPL22	UCEC	0	0	0	0	0	0	0	1
RRAS2	UCEC	1	0	1	0	0	1	1	1
SCAF4	UCEC	0	0	0	0	0	0	0	1
SETD1B	UCEC	0	0	0	1	1	1	0	0
SIN3A	UCEC	0	0	0	0	0	0	0	1
SMC1A	UCEC	0	0	0	0	0	0	0	1
SOS1	UCEC	1	0	1	0	0	1	1	1
SOX17	UCEC	1	0	1	0	0	1	1	1
SPOP	UCEC	1	1	1	1	1	1	1	1
SPTA1	UCEC	0	0	1	0	0	0	0	0
TAF1	UCEC	1	0	1	0	0	1	0	1
TCF7L2	UCEC	0	0	0	0	0	0	1	0
TEC	UCEC	0	0	0	0	0	0	1	0
TFRC	UCEC	0	1	1	1	0	0	0	0
TP53	UCEC	1	1	1	1	1	1	1	1
TP63	UCEC	1	1	0	1	0	0	1	0
U2AF1	UCEC	0	0	0	0	0	0	1	1
USP44	UCEC	0	0	0	0	0	0	1	0
ZFHX3	UCEC	1	1	1	1	1	1	1	1
ZMYM2	UCEC	0	0	0	0	0	0	0	1
Total	UCEC	53	39	61	45	46	66	66	55

### Sheet: BLCA
Cancer_Driver_Gene	Cancer	SomaticSniper+intOGen	Consensus+intOGen	MuSE+intOGen	VarScan2+intOGen	MuTect2+intOGen	Union+intOGen	intOGen_Truthset	MC3_Truthset
AFF4	BLCA	1	1	1	0	0	0	0	0
AHR	BLCA	1	0	1	1	1	0	0	0
ANKFY1	BLCA	0	1	1	1	0	0	0	0
ARHGAP35	BLCA	0	1	1	1	1	0	0	0
ARHGAP5	BLCA	0	0	0	0	0	0	1	0
ARID1A	BLCA	1	1	1	1	1	1	1	1
ARID1B	BLCA	1	1	1	1	1	1	1	0
ARID2	BLCA	1	0	1	1	1	1	1	0
ASXL1	BLCA	1	1	1	1	1	1	0	0
ASXL2	BLCA	1	1	1	1	1	1	1	1
ATM	BLCA	1	1	1	1	1	1	1	1
AXIN2	BLCA	0	0	0	1	0	0	0	0
BCL2L11	BLCA	0	1	1	0	0	0	0	0
BIRC6	BLCA	1	1	1	1	1	1	1	0
BRAF	BLCA	0	0	0	0	0	0	1	0
BRCA1	BLCA	1	0	0	0	0	0	0	0
BRCA2	BLCA	1	0	1	1	0	1	1	0
BRD4	BLCA	0	0	0	0	0	0	1	0
BSN	BLCA	0	1	0	0	0	0	0	0
C3orf70	BLCA	0	1	0	1	1	1	0	0
CASP8	BLCA	1	1	1	1	0	0	1	0
CDH1	BLCA	0	1	1	1	0	1	1	0
CDKN1A	BLCA	1	1	1	1	1	1	1	1
CDKN2A	BLCA	1	1	1	1	1	1	1	1
CELSR3	BLCA	0	0	0	0	1	0	0	0
CHD1	BLCA	0	0	0	0	1	0	0	0
CHD2	BLCA	0	0	0	0	0	0	1	0
CHD4	BLCA	0	0	0	0	0	0	1	0
CNOT1	BLCA	0	1	1	1	1	0	0	0
CREBBP	BLCA	1	1	1	1	1	1	1	1
CTCF	BLCA	0	1	0	0	0	0	0	0
CTNNB1	BLCA	0	0	0	0	0	0	0	1
CUL1	BLCA	0	0	1	1	1	0	0	1
DIAPH2	BLCA	0	0	0	0	0	0	0	1
DMRT2	BLCA	0	1	1	0	1	0	0	0
DNAJB1	BLCA	0	0	0	0	0	0	1	0
DPYSL2	BLCA	0	0	0	0	1	0	0	0
ELF3	BLCA	1	1	1	1	1	1	1	1
EP300	BLCA	1	1	1	1	1	1	1	1
EPHA2	BLCA	0	0	0	0	1	0	0	0
EPS8	BLCA	0	1	0	0	1	0	0	0
ERBB2	BLCA	1	1	1	1	1	1	1	1
ERBB3	BLCA	1	1	1	1	1	1	1	1
ERBB4	BLCA	0	0	0	0	0	0	1	0
ERCC2	BLCA	1	1	1	1	1	1	1	1
FAM120A	BLCA	1	1	1	1	1	0	0	0
FANCF	BLCA	0	0	0	0	0	0	1	0
FAT1	BLCA	0	1	1	1	1	1	1	1
FAT4	BLCA	1	1	0	0	0	0	0	0
FBXW7	BLCA	1	1	1	1	1	1	1	1
FGFR1	BLCA	0	0	0	0	0	0	1	0
FGFR3	BLCA	1	1	1	1	1	1	1	1
FLT4	BLCA	0	0	0	0	0	0	1	0
FMN2	BLCA	0	1	1	0	1	0	0	0
FOXA1	BLCA	0	0	0	0	0	0	0	1
FOXE1	BLCA	0	1	1	0	0	0	0	0
FOXL2	BLCA	1	0	0	0	0	0	0	0
FOXQ1	BLCA	0	0	1	1	0	0	0	1
FREM2	BLCA	1	1	0	0	0	0	0	0
FSIP2	BLCA	0	0	0	1	0	0	0	0
GNA13	BLCA	1	0	1	1	1	0	1	1
GPS2	BLCA	1	1	1	1	1	1	0	0
GRIN2A	BLCA	0	1	1	1	1	1	1	0
HIST1H2AC	BLCA	0	0	0	0	1	0	0	0
HIST1H2AG	BLCA	1	1	0	0	1	0	0	0
HIST1H3B	BLCA	1	1	1	1	1	1	1	0
HLA-A	BLCA	0	0	0	0	0	0	1	0
HRAS	BLCA	1	1	1	1	1	1	1	1
HSPG2	BLCA	0	0	0	0	0	0	1	0
IDH2	BLCA	0	0	0	0	0	0	1	0
IRS4	BLCA	0	0	0	0	0	0	1	0
JMJD1C	BLCA	0	0	1	0	0	0	0	0
KANSL1	BLCA	0	0	0	0	1	0	0	1
KCNK2	BLCA	0	0	0	0	1	0	0	0
KDM3B	BLCA	0	1	1	0	0	0	0	0
KDM6A	BLCA	1	1	1	1	1	1	1	1
KHDRBS2	BLCA	0	0	1	0	0	0	0	0
KIDINS220	BLCA	0	0	0	0	1	0	0	0
KLF5	BLCA	0	0	0	1	1	1	1	1
KMT2A	BLCA	1	1	1	1	1	1	1	0
KMT2C	BLCA	1	1	1	1	1	1	1	1
KMT2D	BLCA	1	1	1	1	1	1	1	1
KRAS	BLCA	1	1	1	1	1	1	1	1
LMX1A	BLCA	0	1	1	0	0	0	0	0
LRIG3	BLCA	0	0	0	0	0	0	1	0
LTBP1	BLCA	0	0	0	1	0	0	0	0
MACF1	BLCA	0	0	1	0	1	0	0	0
MAP2K1	BLCA	0	0	0	0	0	0	1	0
MB21D2	BLCA	1	1	0	1	0	0	0	0
MECOM	BLCA	0	0	0	0	0	0	1	0
METTL3	BLCA	0	0	0	0	1	0	0	0
MPL	BLCA	1	0	0	0	0	0	0	0
MROH2B	BLCA	1	0	1	1	0	0	0	0
MSH2	BLCA	0	0	1	0	0	0	0	0
MTOR	BLCA	1	1	1	1	0	1	0	0
MYH9	BLCA	0	0	0	0	0	1	0	0
NAT8L	BLCA	0	0	1	0	1	0	0	0
NCOR1	BLCA	0	0	0	0	0	1	1	0
NCOR2	BLCA	0	0	0	1	0	1	0	0
NF1	BLCA	0	0	0	0	0	0	1	0
NFE2L2	BLCA	1	1	1	1	1	1	1	1
NOTCH2	BLCA	0	0	0	0	0	0	1	0
NRAS	BLCA	0	0	0	0	0	0	0	1
PARD3	BLCA	0	1	1	0	0	0	0	0
PDCL	BLCA	1	0	1	1	0	0	0	0
PDE4DIP	BLCA	0	0	0	0	0	1	0	0
PIK3CA	BLCA	1	1	1	1	1	1	1	1
PIK3CB	BLCA	0	0	1	0	0	1	1	0
PPP4R1	BLCA	0	0	1	0	1	0	0	0
PPT2	BLCA	0	0	0	0	0	0	1	0
PRB2	BLCA	0	1	0	0	0	0	0	0
PREX2	BLCA	0	0	0	0	0	0	1	0
PSIP1	BLCA	1	0	1	1	1	1	1	1
PTEN	BLCA	1	1	1	1	1	1	1	1
RAF1	BLCA	0	0	0	0	0	1	1	0
RAI14	BLCA	0	0	0	0	1	0	0	0
RARG	BLCA	0	0	0	1	0	0	0	0
RARS2	BLCA	0	0	1	0	1	0	0	0
RB1	BLCA	1	1	1	1	1	1	1	1
RBM10	BLCA	0	0	0	0	1	0	1	1
RETREG1	BLCA	0	1	1	0	1	0	0	0
RHOA	BLCA	1	1	1	1	1	1	1	1
RHOB	BLCA	1	1	1	1	1	1	0	1
RNF111	BLCA	0	0	1	0	0	0	0	0
RNF213	BLCA	1	0	0	1	0	0	1	0
RUNX1	BLCA	0	0	1	0	0	0	0	0
RXRA	BLCA	1	1	1	1	1	1	1	1
SCN1A	BLCA	0	1	0	1	0	0	0	0
SETD2	BLCA	0	0	0	0	0	0	1	0
SF1	BLCA	1	1	1	1	0	1	0	1
SF3B1	BLCA	1	1	1	1	1	1	1	1
SFPQ	BLCA	0	0	0	1	0	1	0	0
SMARCA2	BLCA	1	0	1	0	0	0	0	0
SMARCA4	BLCA	0	0	0	0	0	0	1	0
SND1	BLCA	0	0	0	1	0	0	0	0
SORCS3	BLCA	0	0	0	0	1	0	0	0
SPTAN1	BLCA	1	1	1	1	1	0	0	1
STAG2	BLCA	1	1	1	1	1	1	1	1
SYNE1	BLCA	0	1	1	1	1	0	0	0
TAF15	BLCA	0	0	0	0	0	0	1	0
TFPI2	BLCA	0	0	0	0	1	0	0	0
TMCO4	BLCA	0	0	0	0	1	0	0	0
TMCO6	BLCA	0	0	0	0	1	0	0	0
TMEM63B	BLCA	0	0	1	0	0	0	0	0
TNRC6C	BLCA	0	1	1	1	0	0	0	0
TP53	BLCA	1	1	1	1	1	1	1	1
TP63	BLCA	0	0	1	0	0	0	1	0
TRAF3IP2	BLCA	1	0	0	0	0	0	0	0
TRIP11	BLCA	0	0	0	0	0	0	1	0
TRRAP	BLCA	1	1	1	1	1	1	1	0
TSC1	BLCA	1	1	1	1	1	1	1	1
TSC2	BLCA	0	0	0	0	0	0	1	0
TTYH1	BLCA	0	1	1	0	1	0	0	0
TXNIP	BLCA	0	0	0	0	0	0	0	1
UNC13C	BLCA	0	0	0	1	0	0	0	0
UTP20	BLCA	0	1	0	1	0	0	0	0
WDHD1	BLCA	0	0	0	0	1	0	0	0
WDR45	BLCA	0	0	0	0	0	0	1	0
YME1L1	BLCA	0	0	0	0	1	0	0	0
ZBTB7B	BLCA	0	1	1	0	1	0	0	0
ZEB2	BLCA	1	0	1	0	0	0	0	0
ZFHX3	BLCA	0	0	0	0	0	0	1	0
ZFP36L1	BLCA	1	1	1	1	1	1	1	1
ZMYND8	BLCA	0	0	1	1	0	0	0	0
ZNF429	BLCA	0	0	0	0	0	0	1	0
ZNF611	BLCA	0	1	1	1	1	0	0	0
Total	BLCA	61	73	86	75	80	54	78	45
